# The Effect of Self-Loading on the Mechano-Stability and Stalk Lodging Resistance of Plant Stems

**DOI:** 10.1101/2020.03.21.001727

**Authors:** Christopher J Stubbs, Yusuf Oduntan, Tyrone Keep, Scott D Noble, Daniel J. Robertson

## Abstract

**Background:** Stalk lodging (breaking of agricultural plant stalks prior to harvest) is a multi-billion dollar a year problem. Stalk lodging occurs when bending moments induced by a combination of external loading (e.g. wind) and self-loading (e.g. the plant’s own weight) exceed the bending strength of plant stems. Previous biomechanical plant stem models have investigated both external loading and self-loading of plants, but have evaluated them as separate and independent phenomena. However, these two types of loading are highly interconnected and mutually dependent. The purpose of this paper is twofold: (1) to investigate the combined effect of external loads and plant weight on the displacement and stress state of plant stems / stalks, and (2) to provide a generalized framework for accounting for self-weight during mechanical phenotyping experiments used to predict stalk lodging resistance.

**Results:** A method of properly accounting for the interconnected relationship between self-loading and external loading of plants stems is presented. The interconnected set of equations are used to produce user-friendly applications by presenting (1) simplified self-loading correction factors for a number of common external loading configurations of plants, and (2) a generalized Microsoft Excel framework that calculates the influence of self-loading on crop stems. The effect of self-loading on the structural integrity of wheat is examined in detail. A survey of several other plants is conducted and the influence of self-loading on their structural integrity is also presented.

**Conclusions:** The self-loading of plants plays a potentially critical role on the structural integrity of plant stems. Equations and tools provided herein enable researchers to account for the plant’s weight when investigating the flexural rigidity and bending strength of plant stems.
