## Supplemental Table 1 for "The Effect of Self-Loading on the Mechano-Stability and Stalk Lodging Resistance of Plant Stems"

### Sheet: Sheet1
	INPUTS						Instructions: For each location, input height (h), applied force (F), applied moment (M), and weight (w) as shown in Figure 1 of the article, as well as the flexural stiffness of the plant stem (EI). If a location is unused, just leave everything blank. It will then calculate the moment from self loading (W) for each location. It will also calculate the displacement (d) of each location and the i…
	Location #	Height, h (mm)	Force, F (N)	Moment, M (Nmm)	Weight, w (N)
	1	0	0	0	0
	2	0	0	0	0
	3	0	0	0	0
	4	0	0	0	0
	5	0	0	0	0
	6	0	0	0	0							0
	7	0	0	0	0							0
	8	0	0	0	0
	9	0	0	0	0
	10	0	0	0	0
			Flexural Stiffness, EI (Nmm^-2)		27000
	OUTPUTS
	Location #	Self-Loading Included			Self-Loading Ignored		Error (%)
		Weight-Induced Moment, W (Nmm)	Displacement, d (mm)	M_TOTAL, (Nmm)	Displacement, d (mm)	M_TOTAL, (Nmm)	Displacement (%)	M_TOTAL (%)
	1	0	0	0	0	0
	2	0	0	0	0	0
	3	0	0	0	0	0
	4	0	0	0	0	0
	5	0	0	0	0	0
	6	0	0	0	0	0
	7	0	0	0	0	0
	8	0	0	0	0	0
	9	0	0	0	0	0
	10	0	0	0	0	0

### Sheet: Sheet2
	WITH WEIGHTS
	Square Matrix																						F											M
	1	0	0	0	0	0	0	0	0	0	0	0	0	0	0	0	0	0	0	0			0	0	0	0	0	0	0	0	0	0		0	0	0	0	0	0	0	0	0	0
	0	1	0	0	0	0	0	0	0	0	0	0	0	0	0	0	0	0	0	0			0	0	0	0	0	0	0	0	0	0		0	0	0	0	0	0	0	0	0	0
	0	0	1	0	0	0	0	0	0	0	0	0	0	0	0	0	0	0	0	0			0	0	0	0	0	0	0	0	0	0		0	0	0	0	0	0	0	0	0	0
	0	0	0	1	0	0	0	0	0	0	0	0	0	0	0	0	0	0	0	0			0	0	0	0	0	0	0	0	0	0		0	0	0	0	0	0	0	0	0	0
	0	0	0	0	1	0	0	0	0	0	0	0	0	0	0	0	0	0	0	0			0	0	0	0	0	0	0	0	0	0		0	0	0	0	0	0	0	0	0	0
	0	0	0	0	0	1	0	0	0	0	0	0	0	0	0	0	0	0	0	0			0	0	0	0	0	0	0	0	0	0		0	0	0	0	0	0	0	0	0	0
	0	0	0	0	0	0	1	0	0	0	0	0	0	0	0	0	0	0	0	0			0	0	0	0	0	0	0	0	0	0		0	0	0	0	0	0	0	0	0	0
	0	0	0	0	0	0	0	1	0	0	0	0	0	0	0	0	0	0	0	0			0	0	0	0	0	0	0	0	0	0		0	0	0	0	0	0	0	0	0	0
	0	0	0	0	0	0	0	0	1	0	0	0	0	0	0	0	0	0	0	0			0	0	0	0	0	0	0	0	0	0		0	0	0	0	0	0	0	0	0	0
	0	0	0	0	0	0	0	0	0	1	0	0	0	0	0	0	0	0	0	0			0	0	0	0	0	0	0	0	0	0		0	0	0	0	0	0	0	0	0	0
	0	0	0	0	0	0	0	0	0	0	1	0	0	0	0	0	0	0	0	0			0	0	0	0	0	0	0	0	0	0		0	0	0	0	0	0	0	0	0	0
	0	0	0	0	0	0	0	0	0	0	0	1	0	0	0	0	0	0	0	0			0	0	0	0	0	0	0	0	0	0		0	0	0	0	0	0	0	0	0	0
	0	0	0	0	0	0	0	0	0	0	0	0	1	0	0	0	0	0	0	0			0	0	0	0	0	0	0	0	0	0		0	0	0	0	0	0	0	0	0	0
	0	0	0	0	0	0	0	0	0	0	0	0	0	1	0	0	0	0	0	0			0	0	0	0	0	0	0	0	0	0		0	0	0	0	0	0	0	0	0	0
	0	0	0	0	0	0	0	0	0	0	0	0	0	0	1	0	0	0	0	0			0	0	0	0	0	0	0	0	0	0		0	0	0	0	0	0	0	0	0	0
	0	0	0	0	0	0	0	0	0	0	0	0	0	0	0	1	0	0	0	0			0	0	0	0	0	0	0	0	0	0		0	0	0	0	0	0	0	0	0	0
	0	0	0	0	0	0	0	0	0	0	0	0	0	0	0	0	1	0	0	0			0	0	0	0	0	0	0	0	0	0		0	0	0	0	0	0	0	0	0	0
	0	0	0	0	0	0	0	0	0	0	0	0	0	0	0	0	0	1	0	0			0	0	0	0	0	0	0	0	0	0		0	0	0	0	0	0	0	0	0	0
	0	0	0	0	0	0	0	0	0	0	0	0	0	0	0	0	0	0	1	0			0	0	0	0	0	0	0	0	0	0		0	0	0	0	0	0	0	0	0	0
	0	0	0	0	0	0	0	0	0	0	0	0	0	0	0	0	0	0	0	1			0	0	0	0	0	0	0	0	0	0		0	0	0	0	0	0	0	0	0	0
	Square Matrix Inverse																						F + M			Results
	1	0	0	0	0	0	0	0	0	0	0	0	0	0	0	0	0	0	0	0			0			0
	0	1	0	0	0	0	0	0	0	0	0	0	0	0	0	0	0	0	0	0			0			0
	0	0	1	0	0	0	0	0	0	0	0	0	0	0	0	0	0	0	0	0			0			0
	0	0	0	1	0	0	0	0	0	0	0	0	0	0	0	0	0	0	0	0			0			0
	0	0	0	0	1	0	0	0	0	0	0	0	0	0	0	0	0	0	0	0			0			0
	0	0	0	0	0	1	0	0	0	0	0	0	0	0	0	0	0	0	0	0			0			0
	0	0	0	0	0	0	1	0	0	0	0	0	0	0	0	0	0	0	0	0			0			0
	0	0	0	0	0	0	0	1	0	0	0	0	0	0	0	0	0	0	0	0			0			0
	0	0	0	0	0	0	0	0	1	0	0	0	0	0	0	0	0	0	0	0			0			0
	0	0	0	0	0	0	0	0	0	1	0	0	0	0	0	0	0	0	0	0			0			0
	0	0	0	0	0	0	0	0	0	0	1	0	0	0	0	0	0	0	0	0			0			0
	0	0	0	0	0	0	0	0	0	0	0	1	0	0	0	0	0	0	0	0			0			0
	0	0	0	0	0	0	0	0	0	0	0	0	1	0	0	0	0	0	0	0			0			0
	0	0	0	0	0	0	0	0	0	0	0	0	0	1	0	0	0	0	0	0			0			0
	0	0	0	0	0	0	0	0	0	0	0	0	0	0	1	0	0	0	0	0			0			0
	0	0	0	0	0	0	0	0	0	0	0	0	0	0	0	1	0	0	0	0			0			0
	0	0	0	0	0	0	0	0	0	0	0	0	0	0	0	0	1	0	0	0			0			0
	0	0	0	0	0	0	0	0	0	0	0	0	0	0	0	0	0	1	0	0			0			0
	0	0	0	0	0	0	0	0	0	0	0	0	0	0	0	0	0	0	1	0			0			0
	0	0	0	0	0	0	0	0	0	0	0	0	0	0	0	0	0	0	0	1			0			0
	WITHOUT WEIGHTS
	Square Matrix
	1	0	0	0	0	0	0	0	0	0	0	0	0	0	0	0	0	0	0	0
	0	1	0	0	0	0	0	0	0	0	0	0	0	0	0	0	0	0	0	0
	0	0	1	0	0	0	0	0	0	0	0	0	0	0	0	0	0	0	0	0
	0	0	0	1	0	0	0	0	0	0	0	0	0	0	0	0	0	0	0	0
	0	0	0	0	1	0	0	0	0	0	0	0	0	0	0	0	0	0	0	0
	0	0	0	0	0	1	0	0	0	0	0	0	0	0	0	0	0	0	0	0
	0	0	0	0	0	0	1	0	0	0	0	0	0	0	0	0	0	0	0	0
	0	0	0	0	0	0	0	1	0	0	0	0	0	0	0	0	0	0	0	0
	0	0	0	0	0	0	0	0	1	0	0	0	0	0	0	0	0	0	0	0
	0	0	0	0	0	0	0	0	0	1	0	0	0	0	0	0	0	0	0	0
	0	0	0	0	0	0	0	0	0	0	1	0	0	0	0	0	0	0	0	0
	0	0	0	0	0	0	0	0	0	0	0	1	0	0	0	0	0	0	0	0
	0	0	0	0	0	0	0	0	0	0	0	0	1	0	0	0	0	0	0	0
	0	0	0	0	0	0	0	0	0	0	0	0	0	1	0	0	0	0	0	0
	0	0	0	0	0	0	0	0	0	0	0	0	0	0	1	0	0	0	0	0
	0	0	0	0	0	0	0	0	0	0	0	0	0	0	0	1	0	0	0	0
	0	0	0	0	0	0	0	0	0	0	0	0	0	0	0	0	1	0	0	0
	0	0	0	0	0	0	0	0	0	0	0	0	0	0	0	0	0	1	0	0
	0	0	0	0	0	0	0	0	0	0	0	0	0	0	0	0	0	0	1	0
	0	0	0	0	0	0	0	0	0	0	0	0	0	0	0	0	0	0	0	1
	Square Matrix Inverse																						F + M			Results
	1	0	0	0	0	0	0	0	0	0	0	0	0	0	0	0	0	0	0	0			0			0
	0	1	0	0	0	0	0	0	0	0	0	0	0	0	0	0	0	0	0	0			0			0
	0	0	1	0	0	0	0	0	0	0	0	0	0	0	0	0	0	0	0	0			0			0
	0	0	0	1	0	0	0	0	0	0	0	0	0	0	0	0	0	0	0	0			0			0
	0	0	0	0	1	0	0	0	0	0	0	0	0	0	0	0	0	0	0	0			0			0
	0	0	0	0	0	1	0	0	0	0	0	0	0	0	0	0	0	0	0	0			0			0
	0	0	0	0	0	0	1	0	0	0	0	0	0	0	0	0	0	0	0	0			0			0
	0	0	0	0	0	0	0	1	0	0	0	0	0	0	0	0	0	0	0	0			0			0
	0	0	0	0	0	0	0	0	1	0	0	0	0	0	0	0	0	0	0	0			0			0
	0	0	0	0	0	0	0	0	0	1	0	0	0	0	0	0	0	0	0	0			0			0
	0	0	0	0	0	0	0	0	0	0	1	0	0	0	0	0	0	0	0	0			0			0
	0	0	0	0	0	0	0	0	0	0	0	1	0	0	0	0	0	0	0	0			0			0
	0	0	0	0	0	0	0	0	0	0	0	0	1	0	0	0	0	0	0	0			0			0
	0	0	0	0	0	0	0	0	0	0	0	0	0	1	0	0	0	0	0	0			0			0
	0	0	0	0	0	0	0	0	0	0	0	0	0	0	1	0	0	0	0	0			0			0
	0	0	0	0	0	0	0	0	0	0	0	0	0	0	0	1	0	0	0	0			0			0
	0	0	0	0	0	0	0	0	0	0	0	0	0	0	0	0	1	0	0	0			0			0
	0	0	0	0	0	0	0	0	0	0	0	0	0	0	0	0	0	1	0	0			0			0
	0	0	0	0	0	0	0	0	0	0	0	0	0	0	0	0	0	0	1	0			0			0
	0	0	0	0	0	0	0	0	0	0	0	0	0	0	0	0	0	0	0	1			0			0
		M_Total						w/out Weights	w/Weights
	#	h	F	M	W	M_f		M_Total	M_Total
	1	0	0	0	0	0		0	0
	2	0	0	0	0	0		0	0
	3	0	0	0	0	0		0	0
	4	0	0	0	0	0		0	0
	5	0	0	0	0	0		0	0
	6	0	0	0	0	0		0	0
	7	0	0	0	0	0		0	0
	8	0	0	0	0	0		0	0
	9	0	0	0	0	0		0	0
	10	0	0	0	0	0		0	0
